# Plant-derived, nodule-specific cysteine rich peptides inhibit growth and psyllid acquisition of ‘*Candidatus* Liberibacter asiaticus’, the citrus Huanglongbing bacterium

**DOI:** 10.1101/2023.06.18.545457

**Authors:** Steven A. Higgins, David O. Igwe, John S. Ramsey, Stacy L. DeBlasio, Marco Pitino, Randall Niedz, Robert G. Shatters, Laura A. Fleites, Michelle Heck

## Abstract

The Asian citrus psyllid, *Diaphorina citri*, is a vector of ‘*Candidatus* Liberibacter asiaticus’ (*C*Las), a gram-negative, obligate biotroph whose infection in *Citrus* species is associated with citrus greening disease, or Huanglongbing (HLB). Strategies to block *C*Las transmission by *D. citri* remain the best way to prevent the spread of the disease into new citrus growing regions. However, identifying control strategies to block HLB transmission poses significant challenges, such as the discovery and delivery of antimicrobial compounds targeting the bacterium and overcoming consumer hesitancy towards accepting the treatment. Here, we computationally identified and tested a series of 20-mer nodule-specific cysteine-rich peptides (NCRs) derived from the Mediterranean legume, *Medicago truncatula* Gaertn. (barrelclover) to identify those peptides that could effectively prevent or reduce *C*Las infection in citrus leaves and/or prevent *C*Las acquisition by the bacterium’s insect vector, *D. citri*. A set of NCR peptides were tested in a screening pipeline involving three distinct assays: a bacterial culture assay, a *C*Las-infected excised citrus leaf assay, and a *C*Las-infected nymph acquisition assay that included *D. citri* nymphs, the only stage of *D. citri*’s life-cycle that can acquire *C*Las leading to the development of vector competent adult insects. We demonstrate that a subset of *M. truncatula*-derived NCRs inhibit both *C*Las growth in citrus leaves and *C*Las acquisition by *D. citri* from *C*Las-infected leaves. These findings reveal NCR peptides as a new class and source of biopesticide molecules to control *C*Las for the prevention and/or treatment of HLB.
