## Supplementary material for "Plant-derived, nodule-specific cysteine rich peptides inhibit growth and psyllid acquisition of ‘*Candidatus* Liberibacter asiaticus’, the citrus Huanglongbing bacterium": Table S2

### Sheet: Sheet1
Table SX. qPCR standard curve information used to calculate gene copy numbers for qPCR assays reported in the main manuscript.
Slope	y-intercept	Efficiency	R2	molecule	Assay ID	Assay type
-2.77112	35.2863	129.543	0.996904	cDNA	cDNA1	Detached_leaf
-2.79355	35.1953	128.017	0.996222	cDNA	cDNA2	Detached_leaf
-2.89287	35.3771	121.655	0.992265	cDNA	cDNA3	Detached_leaf
-2.74933	34.7625	131.06	0.996378	DNA	DNA1	Detached_leaf
-2.78312	34.5874	128.722	0.997487	DNA	DNA2	Detached_leaf
-2.84352	34.943	124.738	0.998344	DNA	DNA3	Detached_leaf
-3.47	38	94.24	0.998	DNA	DNA4	Nymph_acquisition
