## Supplementary material for "Plant-derived, nodule-specific cysteine rich peptides inhibit growth and psyllid acquisition of ‘*Candidatus* Liberibacter asiaticus’, the citrus Huanglongbing bacterium": Table S3

### Sheet: Sheet1
Table S3. Top performing NCR 20-mer peptides from the Liberibacter crescens plate-based screen
Uniprot/Genbank ID	Peptide Sequence	Peptide Length	Peptide Class	Top 20mer AMP	GRAVY score	AMP Score (AMP predicted if >0.5)	Number Cysteines	AMP charge at pH=7	Fasta sequence header	Sample_ID	Significant_detached_leaf_assay	Percent_growth_rate_inhibition_Lcrescens
A7KH96	MAQTLMLVYALIIFTSLFLVVISRQTDIPCKSDDACPRVSSHHIECVKGFCTYWKLD	57	Tier 2	CPRVSSHHIECVKGFCTYWK	-0.275	0.74	3	4	>A7KH96_372	803569	No	73.306
G7KYR3	MAETLKFVYVLILFISIFLVVIGCDSIYYPISRPCKTDKDCPNRKNYKGKCRKGFCMSSRLR	62	Tier 3	IGCDSIYYPISRPCKTDKDC	-0.515	0.736	3	0	>G7KYR3_628	803573	Yes	68.5742
A0A072ULH6	MAEILKFFYIAIIYLSLFLVVFEDKRECDTNFDCQQKFSTQAEDLLWCIRGYCMSIPN	58	Tier 2	CQQKFSTQAEDLLWCIRGYC	-0.29	0.66	3	0	>A0A072ULH6_193	803605	No	67.4882
G7K5E0	MAATFKLVYVMILLISLYHVAGNFEDISIECMFSIDCPQIKSNIFRFKCIEDRCKIEFIYQRKKYEI	67	Tier 3	CPQIKSNIFRFKCIEDRCKI	-0.3	0.847	3	3	>G7K5E0_560	803497	No	67.4551
A0A072TYB9	MASRFHQLFLFCILCIALVLVPAATETFQEPQGMTNCGETTCAKGDGVCYKSCIEEGFNRGGDCLFHNNHEDKICCCYKNESSLSPNYYLN	91	Tier 3	CAKGDGVCYKSCIEEGFNRG	-0.46	0.705	3	0	>A0A072TYB9_66	803584	No	67.446
I3SA40	MELDVIEMKTAHLFVPDLRFRSVFHIFASVLAVAKKHIDYTLQVLLVLEWKDVHLVIVDLPCLENHLCVFLVLLFYIFPMKAFLFFCWCICFNKKLTLCELGSSTY	106	Tier 3	LRFRSVFHIFASVLAVAKKH	0.685	0.918	0	6	>I3SA40_653	803627	No	66.6266
A0A072TFT6	MAKVTKFVYITIHVLSLFFITMNDSDCVSKIICVLSQKPLCRNHICVCYKLNR	53	Tier 2	CVSKIICVLSQKPLCRNHIC	0.69	0.929	4	4	>A0A072TFT6_14	803626	No	66.1605
A0A072VLD0	MAEILKIVYFFIILLSLILVVTSQYSSCATKEECKCPDNKRPACLWKQCYCY	52	Tier 2	YSSCATKEECKCPDNKRPAC	-1.17	0.739	4	1	>A0A072VLD0_326	803570	Yes	65.5572
G7JH11	MGETPKLVYVIILFLSIFLCTNSSFSQMINFRGCKRDKDCPQFRGVNIRCRSGFCTPIDS	60	Tier 2	RGCKRDKDCPQFRGVNIRCR	-1.385	0.753	3	5	>G7JH11_519	803543	Yes	65.4886
G7JX80	MAKLMMFFYVMIYFFVLVACQKRRRSTECRNDSDCEKMVKCVLPRIARCIKYRCQCRNFLESFE	64	Tier 3	VKCVLPRIARCIKYRCQCRN	-0.135	0.986	4	6	>G7JX80_545	803364	Yes	63.7554
G7J0N2	MAQIFKFVYVMIIFIYLFLVLTNVDAGIRCHDVSECPKGLYCNVGSHMECVKHQCKCIKNFEPIDLA	67	Tier 3	LYCNVGSHMECVKHQCKCIK	-0.125	0.763	4	4	>G7J0N2_506	803531	Yes	62.7083
A0A072UP37	MAETLKFVYVILFISLFLMIIVSDSFNPLIRQYCVTDKDCPKFKKYNIRCRKGFCVQVNGG	61	Tier 3	CPKFKKYNIRCRKGFCVQVN	-0.62	0.959	3	6	>A0A072UP37_203	803376	No	61.6518
A0A072VAA4	MAEILKIIYALIILHLLFLTMVVTGESFHPCKINEHCTTYKCLLTGQPWCFMDFCLCMYFN	61	Tier 3	SFHPCKINEHCTTYKCLLTG	-0.25	0.694	3	3	>A0A072VAA4_287	803590	Yes	60.7499
G7IT42	MAEIHNFISIMIFCLLIFIIGIKGEFYCLSIKDCPQNLCVGSPLPLQCLKFICRCESI	58	Tier 2	QNLCVGSPLPLQCLKFICRC	0.67	0.901	4	2	>G7IT42_470	803629	Yes	60.2656
